# Integrated single-nucleus and spatial transcriptomics captures transitional states in soybean nodule symbiosis establishment

**DOI:** 10.1101/2022.06.30.498286

**Authors:** Zhijian Liu, Xiangying Kong, Yanping Long, Hong Zhang, Jinbu Jia, Lijuan Qiu, Jixian Zhai, Zhe Yan

## Abstract

Legumes form symbiosis with rhizobium leading to the development of nitrogen-fixing nodules. By integrating single-nucleus and spatial transcriptomics, we established a cell atlas of soybean nodules and roots. In central infected zone of nodule, we found that uninfected cells specialize into functionally distinct sub-groups during nodule development and revealed a transitional subtype of infected cells with enriched nodulation-related genes. Overall, our results provide a single-cell perspective for understanding rhizobium-legume symbiosis.
