## Supplementary material for "Integrated single-nucleus and spatial transcriptomics captures transitional states in soybean nodule symbiosis establishment": Supp Data 1.xlsx

### Sheet: Sheet1
	Root	12-dpi nodule	20-dpi nodule
Nuclei counts (Recovered by cellranger)	7636	9686	14819
Nuclei counts (After QC)	6479	8229	12004
Number of genes detected	37528	39100	38714
Median genes/nucleus	1229	1394	1141
Mean genes/nucleus	1352	1487	1240
Median UMIs/nucleus	1875	1857	1426
Mean UMIs/nucleus	2137	2082	1598
