## Supplementary material for "Integrated single-nucleus and spatial transcriptomics captures transitional states in soybean nodule symbiosis establishment": Supp Data 3.xlsx

### Sheet: Marker genes
locus	symbol	cell type	reference	Species
GLYMA_06G182700	CA1	Cortex	Kavroulakis et al. Carbon Metabolism in Developing Soybean Root Nodules: The Role of Carbonic Anhydrase
GLYMA_20G203800	ENOD2	Cortex	Bisseling et al.The early nodulin transcript ENOD2 is located in the nodule parenchyma (inner cortex) of pea and soybean root nodules
GLYMA_08G012800	SYMREM1.1	Infected cell	Fan et al. Rhizobial infection of 4C cells triggers their endoreduplication during symbiotic nodule development in soybean
GLYMA_13G024700	ENOD55	Infected cell	Blank et al. Characterization of the soybean early nodulin cDNA clone GmENOD55
GLYMA_13G339800	MATE79	Vascular bundle	Zhou et al. Functional characterization of three MATE genes in relation to aluminum-induced citrate efflux from soybean root
GLYMA_07G102500	PIN1b	Vascular bundle	Gao et al. GmPIN-dependent polar auxin transport is involved in soybean nodule development
GLYMA_03G158700	SLR	Vascular bundle	Fukaki et al. Lateral root formation is blocked by a gain-of-function mutation in the SOLITARY-ROOT/IAA14 gene of Arabidopsis	Arabidopsis
GLYMA_17G153300	NPF7.3	Vascular bundle	Watanabe et al. The Arabidopsis NRT1/PTR FAMILY protein NPF7.3/NRT1.5 is an indole-3-butyric acid transporter involved in root gravitropism	Arabidopsis
GLYMA_08G324300	SHV3	Epidermis	Hayashi et al. The Glycerophosphoryl Diester Phosphodiesterase-Like Proteins SHV3 and its Homologs Play Important Roles in Cell Wall Organization	Arabidopsis
GLYMA_09G039900	COBL7	Epidermis	Li et al. COBL9 and COBL7 synergistically regulate root hair tip growth via controlling apical cellulose deposition	Arabidopsis
GUS/in situ
locus		cell type
GLYMA_11G057600		central infected zone
GLYMA_10G044800		Vascular bundle
GLYMA_19G194300		Inner cortex
GLYMA_19G084200		central infected zone
