## Supplementary material for "Integrated single-nucleus and spatial transcriptomics captures transitional states in soybean nodule symbiosis establishment": Supp Data 4.xlsx

### Sheet: Sheet1
Only those genes with |Log2FC| > 10 and -log10FDR > 4 are kept. One-to-one Orthologs are identified by OrthoFinder (https://github.com/davidemms/OrthoFinder)
Transcript ID _(Lj 3.0)	Log2FC_(IC vs UC)	P value	FDR	IC FPKM	UC FPKM	Gene(Lj)	Gene(Soybean)	-log10FDR	Category
Lj1g3v0948480.1	16.49	3.58e-13	4.88e-10	405.06	0	Lj1g3v0948480	GLYMA_14G161000	9.31158	IC
Lj4g3v2618540.1	16.37	8.17e-14	1.18e-10	201.22	0	Lj4g3v2618540	GLYMA_05G162600	9.92812	IC
Lj0g3v0045929.1	15.99	9.8e-13	1.1e-09	141.42	0	Lj0g3v0045929	GLYMA_18G091500	8.95861	IC
Lj4g3v0336000.1	15.73	4.61e-17	1.27e-12	428.95	0	Lj4g3v0336000	GLYMA_08G076800	11.8962	IC
Lj2g3v2161690.1	15.51	2.9e-11	2.17e-08	57.91	0	Lj2g3v2161690	GLYMA_14G185700	7.66354	IC
Lj3g3v3500050.1	15.27	2.44e-10	1.32e-07	68.81	0	Lj3g3v3500050	GLYMA_06G004800	6.87943	IC
Lj4g3v0338190.1	15.01	1.97e-09	8.03e-07	59.72	0	Lj4g3v0338190	GLYMA_08G180600	6.09528	IC
Lj3g3v3500040.1	14.93	6.33e-09	2.11e-06	77.6	0	Lj3g3v3500040	GLYMA_11G105700	5.67572	IC
Lj1g3v3328850.1	14.85	2.37e-08	6.09e-06	98.64	0	Lj1g3v3328850	GLYMA_18G298000	5.21538	IC
Lj1g3v3690250.1	14.68	5.3e-14	9.25e-11	507.58	0.02	Lj1g3v3690250	GLYMA_19G120500	10.0339	IC
Lj2g3v2136010.1	14.62	8.38e-08	1.64e-05	37.51	0	Lj2g3v2136010	GLYMA_14G041300	4.78516	IC
Lj3g3v0323310.1	14.2	4.59e-11	3.21e-08	117.73	0	Lj3g3v0323310	GLYMA_15G025200	7.49349	IC
Lj0g3v0182059.1	14.17	5.17e-14	9.25e-11	792.51	0.04	Lj0g3v0182059	GLYMA_18G194100	10.0339	IC
Lj4g3v0937820.2	14.08	1.88e-12	1.79e-09	130.58	0.01	Lj4g3v0937820	GLYMA_02G058000	8.74715	IC
Lj4g3v0937820.1	13.92	5.78e-12	5.04e-09	136.16	0.01	Lj4g3v0937820	GLYMA_02G058000	8.29757	IC
Lj1g3v3443990.1	13.75	9.35e-13	1.09e-09	173.74	0.01	Lj1g3v3443990	GLYMA_07G135800	8.96257	IC
Lj1g3v3256680.1	13.7	2.31e-11	1.77e-08	77.92	0	Lj1g3v3256680	GLYMA_06G318700	7.75203	IC
Lj1g3v1183400.1	13.6	1.86e-11	1.5e-08	147.3	0.01	Lj1g3v1183400	GLYMA_04G220700	7.82391	IC
Lj0g3v0091689.1	13.59	3.9e-11	2.78e-08	138.19	0.01	Lj0g3v0091689	GLYMA_01G106700	7.55596	IC
Lj0g3v0287589.1	13.4	2.12e-12	1.96e-09	113.56	0.01	Lj0g3v0287589	GLYMA_08G330700	8.70774	IC
Lj2g3v3281250.1	13.37	2.81e-10	1.5e-07	73.12	0.01	Lj2g3v3281250	GLYMA_02G299200	6.82391	IC
Lj1g3v1363200.2	13.3	1.13e-12	1.18e-09	244.21	0.03	Lj1g3v1363200	GLYMA_06G158200	8.92812	IC
Lj5g3v1533500.1	13.29	4.64e-13	6.08e-10	470.93	0.05	Lj5g3v1533500	GLYMA_19G223800	9.2161	IC
Lj1g3v4578700.1	13.22	7.09e-10	3.27e-07	49.71	0.01	Lj1g3v4578700	GLYMA_03G175300	6.48545	IC
Lj2g3v1024320.1	13.05	3.92e-09	1.42e-06	37.42	0	Lj2g3v1024320	GLYMA_13G065400	5.84771	IC
Lj3g3v3639170.2	13.01	1.58e-09	6.61e-07	89.36	0.01	Lj3g3v3639170	GLYMA_12G015300	6.1798	IC
Lj4g3v2604520.1	12.94	1.67e-08	4.58e-06	251.4	0.03	Lj4g3v2604520	GLYMA_05G157900	5.33913	IC
Lj0g3v0262249.2	12.94	2.43e-07	3.79e-05	61.38	0.01	Lj0g3v0262249	GLYMA_14G142700	4.42136	IC
Lj0g3v0262249.1	12.94	2.44e-07	3.79e-05	60.86	0.01	Lj0g3v0262249	GLYMA_14G142700	4.42136	IC
Lj4g3v0473070.1	11.81	9.13e-08	1.74e-05	68.81	0.02	Lj4g3v0473070	GLYMA_13G177100	4.75945	IC
Lj5g3v0780660.1	11.27	2.48e-07	3.83e-05	829.85	0.36	Lj5g3v0780660	GLYMA_10G073400	4.4168	IC
Lj3g3v2693530.1	-10.72	2.05e-07	3.32e-05	0.02	43	Lj3g3v2693530	GLYMA_07G011600	4.47886	UC
Lj0g3v0140429.1	-11.02	3.71e-08	8.33e-06	0.26	624.71	Lj0g3v0140429	GLYMA_09G040400	5.07935	UC
Lj2g3v3339360.1	-11.23	1.37e-07	2.36e-05	0.19	414.14	Lj2g3v3339360	GLYMA_02G307300	4.62709	UC
Lj5g3v0104760.2	-11.35	1.87e-07	3.07e-05	0.02	52	Lj5g3v0104760	GLYMA_17G250800	4.51286	UC
Lj0g3v0268999.1	-11.38	7.55e-07	9.88e-05	0.02	74.03	Lj0g3v0268999	GLYMA_06G265500	4.00524	UC
Lj0g3v0070759.1	-11.41	9.9e-08	1.85e-05	0.07	183.72	Lj0g3v0070759	GLYMA_04G118700	4.73283	UC
Lj0g3v0068009.1	-11.64	5.12e-07	7.08e-05	0.02	73.68	Lj0g3v0068009	GLYMA_19G081500	4.14997	UC
Lj5g3v1600770.1	-11.77	1.81e-07	3e-05	0.02	75.5	Lj5g3v1600770	GLYMA_10G014400	4.52288	UC
Lj1g3v3555800.1	-11.91	4.55e-07	6.5e-05	0.04	174.04	Lj1g3v3555800	GLYMA_08G350800	4.18709	UC
Lj6g3v1618120.2	-11.96	4.7e-07	6.68e-05	0.04	143.82	Lj6g3v1618120	GLYMA_15G135200	4.17522	UC
Lj6g3v0029920.1	-12	5.99e-09	2.07e-06	0.12	513.7	Lj6g3v0029920	GLYMA_02G005600	5.68403	UC
Lj6g3v1618120.1	-12	4.18e-07	6.03e-05	0.04	142.49	Lj6g3v1618120	GLYMA_15G135200	4.21968	UC
Lj4g3v0153700.1	-12.01	1.06e-07	1.91e-05	0.04	214.75	Lj4g3v0153700	GLYMA_17G013600	4.71897	UC
Lj6g3v1618120.3	-12.03	3.92e-07	5.76e-05	0.03	119.46	Lj6g3v1618120	GLYMA_15G135200	4.23958	UC
Lj2g3v0912020.1	-12.18	2.16e-07	3.43e-05	0.02	106.52	Lj2g3v0912020	GLYMA_04G154700	4.46471	UC
Lj2g3v0636850.1	-12.23	1.9e-07	3.11e-05	0.01	86.17	Lj2g3v0636850	GLYMA_18G042100	4.50724	UC
Lj5g3v2068230.2	-12.26	3.7e-07	5.53e-05	0.02	121.51	Lj5g3v2068230	GLYMA_10G256100	4.25727	UC
Lj5g3v2068230.1	-12.26	3.72e-07	5.54e-05	0.02	121.22	Lj5g3v2068230	GLYMA_10G256100	4.25649	UC
Lj4g3v0189840.1	-12.28	1.12e-07	2e-05	0.08	506.01	Lj4g3v0189840	GLYMA_08G089500	4.69897	UC
Lj1g3v3103900.2	-12.3	1.5e-07	2.56e-05	0.08	534.75	Lj1g3v3103900	GLYMA_18G278900	4.59176	UC
Lj4g3v0286110.1	-12.32	1.55e-07	2.61e-05	0.01	89.81	Lj4g3v0286110	GLYMA_08G081800	4.58336	UC
Lj2g3v0635430.1	-12.33	3.43e-08	7.93e-06	0.03	211.48	Lj2g3v0635430	GLYMA_16G219500	5.10073	UC
Lj3g3v0257300.1	-12.37	9.91e-08	1.85e-05	0.02	143.38	Lj3g3v0257300	GLYMA_15G016800	4.73283	UC
Lj1g3v3103900.1	-12.38	1.05e-07	1.9e-05	0.07	468.87	Lj1g3v3103900	GLYMA_18G278900	4.72125	UC
Lj1g3v1222700.1	-12.41	1.23e-07	2.16e-05	0.02	135.65	Lj1g3v1222700	GLYMA_06G148400	4.66555	UC
Lj5g3v0108160.2	-12.45	7.72e-08	1.53e-05	0.03	284.32	Lj5g3v0108160	GLYMA_17G251800	4.81531	UC
Lj5g3v0108160.1	-12.45	7.71e-08	1.53e-05	0.03	255.83	Lj5g3v0108160	GLYMA_17G251800	4.81531	UC
Lj5g3v0104760.1	-12.46	1.58e-07	2.64e-05	0.01	69.47	Lj5g3v0104760	GLYMA_17G250800	4.5784	UC
Lj0g3v0103049.1	-12.49	3.53e-08	8.03e-06	0.04	278	Lj0g3v0103049	GLYMA_11G218600	5.09528	UC
Lj6g3v1177340.1	-12.51	2.07e-07	3.33e-05	0.01	97.48	Lj6g3v1177340	GLYMA_15G178400	4.47756	UC
Lj3g3v2768270.1	-12.55	1.01e-07	1.86e-05	0.03	317.32	Lj3g3v2768270	GLYMA_12G200600	4.73049	UC
Lj4g3v2309290.1	-12.66	4.17e-07	6.03e-05	0.01	61.61	Lj4g3v2309290	GLYMA_07G246000	4.21968	UC
Lj0g3v0166949.1	-12.69	3.2e-08	7.62e-06	0.01	86.95	Lj0g3v0166949	GLYMA_12G070300	5.11805	UC
Lj2g3v2704410.1	-12.79	4.3e-08	9.32e-06	0.01	145.74	Lj2g3v2704410	GLYMA_02G255000	5.03058	UC
Lj4g3v1881900.1	-12.87	2.62e-08	6.57e-06	0.04	245.89	Lj4g3v1881900	GLYMA_13G160400	5.18243	UC
Lj6g3v1052420.2	-12.87	3.12e-08	7.5e-06	0.03	163.92	Lj6g3v1052420	GLYMA_13G186400	5.12494	UC
Lj6g3v1052420.1	-12.87	3.13e-08	7.5e-06	0.03	163.27	Lj6g3v1052420	GLYMA_13G186400	5.12494	UC
Lj1g3v3948170.1	-12.98	2.68e-08	6.64e-06	0.03	197.91	Lj1g3v3948170	GLYMA_16G043200	5.17783	UC
Lj0g3v0214639.1	-13.06	5.86e-07	8e-05	0.01	66.77	Lj0g3v0214639	GLYMA_04G245000	4.09691	UC
Lj6g3v0958320.1	-13.07	2.06e-08	5.39e-06	0.02	254.3	Lj6g3v0958320	GLYMA_08G301600	5.26841	UC
Lj0g3v0001769.1	-13.26	1.46e-10	8.37e-08	0.12	1169	Lj0g3v0001769	GLYMA_18G285800	7.07727	UC
Lj0g3v0079109.1	-13.56	2.59e-09	1e-06	0.02	423.95	Lj0g3v0079109	GLYMA_02G244100	6	UC
Lj3g3v3776580.1	-13.93	1.83e-09	7.57e-07	0.03	393.02	Lj3g3v3776580	GLYMA_08G238100	6.1209	UC
Lj5g3v1794670.1	-14.11	1.05e-09	4.71e-07	0.05	1169.32	Lj5g3v1794670	GLYMA_10G206900	6.32698	UC
Lj0g3v0006719.1	-14.17	4.1e-10	2.08e-07	0.01	344.17	Lj0g3v0006719	GLYMA_06G109200	6.68194	UC
Lj4g3v2286020.1	-14.81	6.6e-07	8.79e-05	0	67.33	Lj4g3v2286020	GLYMA_17G030800	4.05601	UC
Lj5g3v1167370.1	-14.84	6.33e-07	8.46e-05	0	45.44	Lj5g3v1167370	GLYMA_10G186800	4.07263	UC
Lj0g3v0284549.3	-14.88	4.73e-07	6.7e-05	0	77.68	Lj0g3v0284549	GLYMA_18G250000	4.17393	UC
Lj2g3v2843490.1	-14.93	5.26e-07	7.22e-05	0	44.89	Lj2g3v2843490	GLYMA_02G260100	4.14146	UC
Lj4g3v2775600.1	-14.94	1.47e-10	8.37e-08	0.02	740.14	Lj4g3v2775600	GLYMA_08G145300	7.07727	UC
Lj4g3v2820070.1	-14.99	5.95e-07	8.09e-05	0	55.35	Lj4g3v2820070	GLYMA_05G180600	4.09205	UC
Lj4g3v2289110.1	-15.01	6.08e-07	8.2e-05	0	58.09	Lj4g3v2289110	GLYMA_17G029700	4.08619	UC
Lj4g3v2249130.1	-15.07	3.56e-07	5.35e-05	0	27.89	Lj4g3v2249130	GLYMA_09G082000	4.27165	UC
Lj4g3v2249130.2	-15.07	3.48e-07	5.29e-05	0	27.7	Lj4g3v2249130	GLYMA_09G082000	4.27654	UC
Lj1g3v4994140.1	-15.17	2.71e-07	4.16e-05	0	68.92	Lj1g3v4994140	GLYMA_19G245400	4.38091	UC
Lj1g3v2444980.1	-15.19	4.09e-07	5.96e-05	0	60.54	Lj1g3v2444980	GLYMA_01G129400	4.22475	UC
Lj4g3v0445390.1	-15.21	1.92e-07	3.13e-05	0	63.2	Lj4g3v0445390	GLYMA_08G059700	4.50446	UC
Lj6g3v1720560.1	-15.23	1.63e-07	2.71e-05	0	114.33	Lj6g3v1720560	GLYMA_09G084900	4.56703	UC
Lj3g3v3338420.1	-15.26	2.08e-07	3.33e-05	0	57.09	Lj3g3v3338420	GLYMA_04G014000	4.47756	UC
Lj2g3v2184490.2	-15.27	7.24e-07	9.52e-05	0	50.6	Lj2g3v2184490	GLYMA_14G188500	4.02136	UC
Lj2g3v2291670.1	-15.33	8.94e-08	1.71e-05	0	56.8	Lj2g3v2291670	GLYMA_14G195000	4.767	UC
Lj0g3v0161929.1	-15.34	1.33e-07	2.31e-05	0	40.36	Lj0g3v0161929	GLYMA_10G090600	4.63639	UC
Lj0g3v0270629.1	-15.35	1.13e-07	2.01e-05	0	142.44	Lj0g3v0270629	GLYMA_02G290900	4.6968	UC
Lj3g3v2693540.2	-15.36	8.03e-08	1.58e-05	0	103.51	Lj3g3v2693540	GLYMA_07G011800	4.80134	UC
Lj2g3v1467620.2	-15.4	1.01e-07	1.86e-05	0	159.31	Lj2g3v1467620	GLYMA_09G201100	4.73049	UC
Lj0g3v0168929.1	-15.42	7.21e-08	1.46e-05	0	75.21	Lj0g3v0168929	GLYMA_05G175600	4.83565	UC
Lj3g3v0787290.1	-15.49	4.53e-08	9.68e-06	0	93.89	Lj3g3v0787290	GLYMA_08G169800	5.01412	UC
Lj5g3v2259700.1	-15.52	3.91e-08	8.66e-06	0	151.78	Lj5g3v2259700	GLYMA_07G176400	5.06248	UC
Lj5g3v2259700.2	-15.55	3.43e-08	7.93e-06	0	174.64	Lj5g3v2259700	GLYMA_07G176400	5.10073	UC
Lj0g3v0042549.1	-15.58	3.43e-08	7.93e-06	0	195.22	Lj0g3v0042549	GLYMA_17G137400	5.10073	UC
Lj0g3v0220199.1	-15.63	2.36e-08	6.09e-06	0	158.73	Lj0g3v0220199	GLYMA_13G275300	5.21538	UC
Lj2g3v1194190.1	-15.64	2.64e-08	6.57e-06	0	92.92	Lj2g3v1194190	GLYMA_02G128800	5.18243	UC
Lj0g3v0194899.1	-15.64	7.25e-08	1.46e-05	0	104.93	Lj0g3v0194899	GLYMA_13G051700	4.83565	UC
Lj1g3v1584680.1	-15.69	1.8e-08	4.87e-06	0	62.87	Lj1g3v1584680	GLYMA_14G180700	5.31247	UC
Lj3g3v2848900.1	-15.72	1.97e-08	5.21e-06	0	96.61	Lj3g3v2848900	GLYMA_12G209600	5.28316	UC
Lj4g3v1983340.1	-15.73	4.63e-08	9.83e-06	0	43.71	Lj4g3v1983340	GLYMA_02G202900	5.00745	UC
Lj6g3v1880060.1	-15.75	4.71e-08	9.94e-06	0	86.97	Lj6g3v1880060	GLYMA_13G206700	5.00261	UC
Lj6g3v2017410.2	-15.79	3.01e-08	7.39e-06	0	172.36	Lj6g3v2017410	GLYMA_13G237000	5.13136	UC
Lj0g3v0066529.1	-15.91	1.18e-07	2.08e-05	0	125.55	Lj0g3v0066529	GLYMA_01G161100	4.68194	UC
Lj2g3v1965080.1	-15.99	3.08e-08	7.5e-06	0	117.64	Lj2g3v1965080	GLYMA_01G192500	5.12494	UC
Lj2g3v3209740.1	-16.01	8.5e-09	2.73e-06	0	114.13	Lj2g3v3209740	GLYMA_02G294000	5.56384	UC
Lj0g3v0134869.2	-16.04	7.42e-09	2.43e-06	0	178.02	Lj0g3v0134869	GLYMA_19G042900	5.61439	UC
Lj2g3v1989250.1	-16.12	6.11e-09	2.07e-06	0	159.75	Lj2g3v1989250	GLYMA_11G035900	5.68403	UC
Lj6g3v0339500.1	-16.24	3.34e-09	1.25e-06	0	199.93	Lj6g3v0339500	GLYMA_11G198500	5.90309	UC
Lj0g3v0134869.1	-16.29	3.17e-09	1.21e-06	0	119.79	Lj0g3v0134869	GLYMA_19G042900	5.91721	UC
Lj1g3v4579510.1	-16.31	6.63e-09	2.19e-06	0	188.93	Lj1g3v4579510	GLYMA_19G181300	5.65956	UC
Lj0g3v0106789.1	-16.59	4.15e-09	1.48e-06	0	209.09	Lj0g3v0106789	GLYMA_13G087500	5.82974	UC
Lj3g3v0128220.2	-16.71	1.62e-08	4.49e-06	0	81.48	Lj3g3v0128220	GLYMA_15G012000	5.34775	UC
Lj3g3v0128220.1	-16.73	1.34e-08	3.97e-06	0	65.46	Lj3g3v0128220	GLYMA_15G012000	5.40121	UC
Lj1g3v0114240.1	-16.83	6.34e-10	3.02e-07	0	208.13	Lj1g3v0114240	GLYMA_01G235600	6.51999	UC
Lj5g3v1203340.1	-16.88	2.42e-09	9.49e-07	0	200.62	Lj5g3v1203340	GLYMA_20G210100	6.02273	UC
Lj5g3v1630000.1	-16.91	2.98e-10	1.56e-07	0	234.49	Lj5g3v1630000	GLYMA_10G018800	6.80688	UC
Lj0g3v0331159.1	-17.87	5.58e-11	3.65e-08	0	549.65	Lj0g3v0331159	GLYMA_13G164300	7.43771	UC
