## Supplementary material for "Integrated single-nucleus and spatial transcriptomics captures transitional states in soybean nodule symbiosis establishment": Supp Data 5.xlsx

### Sheet: primer
Gene	Primer	5'-3'	Usage
GLYMA_11G057600	Gm11G057600-pro-KpnI-f1	caaggtaccGATGCGAACAGAGTCTGACAAGAGG	GUS
	Gm11G057600-pro-SbfI-R1	caaCcTGCAGGTGCCTTAAGAGTGGTGTGAGCTC	GUS
GLYMA_10G044800	Gm10G044800-pro-KpnI-F1	CAAGGTACCCACGAACCAAAATCTTTGATATCATG	GUS
	Gm10G044800-pro-SbfI-R1	CAACCTGCAGGATCTCTTGTTAGAGCTCCTCCAAC	GUS
GLYMA_19G194300	Gm19G194300-F	GGCAAAACACACTCGATCTACCTTC	in situ
	Gm19G194300-R	CTACAGAACGTACACAACATCTGATGG	in situ
	Gm19G194300-antisense-F	ATGGCAAAAATGCCTTTAGAGCCTC	in situ
	Gm19G194300-antisense-R	TGTAATACGACTCACTATAGGGCCTAGCGTCTTCTTGCAGCCG	in situ
	Gm19G194300-sense-F	ATTTAGGTGACACTATAGATGGCAAAAATGCCTTTAGAGCCTC	in situ
	Gm19G194300-sense-R	CTAGCGTCTTCTTGCAGCCG	in situ
GLYMA_19G084200	Gm19G084200-F	ATGTATATATGCAGCTACTCAACCATTGC	in situ
	Gm19G084200-R	TCATTGGTAAAACCCGTAGGTTTTGG	in situ
	Gm19G084200-antisense-F	GGGTACAAAGCCAGTACTTCAGC	in situ
	Gm19G084200-antisense-R	TGTAATACGACTCACTATAGGGCCCAATTGGTGATCCAAGATAAGCTG	in situ
	Gm19G084200-sense-F	ATTTAGGTGACACTATAGGGGTACAAAGCCAGTACTTCAGC	in situ
	Gm19G084200-sense-R	CCAATTGGTGATCCAAGATAAGCTG	in situ
